# Behavior of homing endonuclease gene drives targeting genes required for viability or female fertility with multiplexed guide RNAs

**DOI:** 10.1101/289546

**Authors:** Georg Oberhofer, Tobin Ivy, Bruce A. Hay

## Abstract

A gene drive method of particular interest for population suppression utilizes homing endonuclease genes (HEGs), wherein a site-specific nuclease-encoding cassette is copied, in the germline, into a target gene whose loss of function results in loss of viability or fertility in homozygous, but not heterozygous progeny. Earlier work in *Drosophila* and mosquitoes utilized HEGs consisting of Cas9 and a single gRNA that together target a specific gene for cleavage. Homing was observed, but resistant alleles, immune to cleavage, while retaining wildtype gene function, were also created through non-homologous end joining. Such alleles prevent drive and population suppression. Targeting a gene for cleavage at multiple positions has been suggested as a strategy to prevent the appearance of resistant alleles. To test this hypothesis, we generated two suppression HEGs, targeting genes required for embryonic viability or fertility, using a HEG consisting of CRISPR/Cas9 and guide RNAs (gRNAs) designed to cleave each gene at four positions. Rates of target locus cleavage were very high, and multiplexing of gRNAs prevented resistant allele formation. However, germline homing rates were modest, and the HEG cassette was unstable during homing events, resulting in frequent partial copying of HEGs that lacked gRNAs, a dominant marker gene, or Cas9. Finally, in drive experiments the HEGs failed to spread, due to the high fitness load induced in offspring as a result of maternal carry over of Cas9/gRNA complex activity. Alternative design principles are proposed that may mitigate these problems in future gene drive engineering.

**Significance statement:** HEG-based gene drive can bring about population suppression when genes required for viability or fertility are targeted. However, these strategies are vulnerable to failure through mechanisms that create alleles resistant to cleavage, but that retain wildtype gene function. We show that resistance allele creation can be prevented through the use of gRNAs designed to cleave a gene at four target sites. However, homing rates were modest, and the HEGs were unstable during homing. In addition, use of a promoter active in the female germline resulted in levels of HEG carryover that compromised the viability or fertility of HEG-bearing heterozygotes, thereby preventing drive. We propose strategies that can help to overcome these problems in next generation HEG systems.
