## Supplementary Materials for "Behavior of homing endonuclease gene drives targeting genes required for viability or female fertility with multiplexed guide RNAs"

### Sheet: Sheet1
Primer for guideRNA plasmid
1-opti-g-FWD1	CTGTTGCCGAGCACAATTGTCTAGAATGCATACGCATTAAGC
2-opti-g-REV1	GTTTCAGAGCTATGCTGGAAACAGCATAGCAAGTTGAAATAAGGCTAGTCCGTTATC
3-opti-g-FWD2	ATTTCAACTTGCTATGCTGTTTCCAGCATAGCTCTGAAACAGAGACGTCCGTC
4-opti-g-REV2	CCATTTAGCCGATCAATTGATGAATTCTTTTTTGCTCACCT
5-U6:1-FWD1	TTAATGCGTATGCATTCTAGATTTTCAACGTCCTCGATAGT
6-U6:1-REV1	AAACAGAGACGTCCGTCTCCCGAAGTTCACCCGGATATCT
7-U6:1-FWD2	AGATATCCGGGTGAACTTCGGGAGACGGACGTCTCTGTTT
8-U6:1-REV2	TGCCGAGCACAATTGTCTAGATTGAACAACTCTCAGGCTC
Primer to clone target gene guides
9-yelG-guide1-left FWD	CTATTTTCAATTTAACGTCGGAACTGACCTTCCAGCTCAGGTTTCAGAGCTATGCTGGAA
10-yelG-guide2-left REV	TTCCAGCATAGCTCTGAAACGGGTGTTGACAATGCCCACGCGAAGTTCACCCGGATATCT
11-yelG-guide4-right FWD	CTATTTTCAATTTAACGTCGCAGGTAGCTGAAGAACAGGGGTTTCAGAGCTATGCTGGAA
12-yelG-guide3-right REV	TTCCAGCATAGCTCTGAAACCCGAGAGTCGGCTGCAGTTCCGAAGTTCACCCGGATATCT
13-dfd-guide-left-fwd	CTATTTTCAATTTAACGTCGTCGGCAAATGGATATTACGGGTTTCAGAGCTATGCTGGAA
14-dfd-guide-left-rev	TTCCAGCATAGCTCTGAAACCATGGATCTTCTTCATCCAGCGAAGTTCACCCGGATATCT
15-dfd-guide-right-fwd	CTATTTTCAATTTAACGTCGGTGCCGCCGGTATATAGGGGTTTCAGAGCTATGCTGGAAA
16-dfd-guide-right-rev	TTCCAGCATAGCTCTGAAACCCTACACACGCCATCAGATCGAAGTTCACCCGGATATCTT
Primer for basic HEG construct
17-3xp3-tdTomato FWD	AATTGGGTACGTACCGGGCCAATTCGAGCTCGCCCGGGGA
18-3xp3-tdTomato REV	GCTACTCCTTGCGTCGGGCCAAGCTTTAAGATACATTGATGAGTTTGGACAAA
19-gypsy-left FWD	TTTCACTGGAACTAGGCTAGTTGGCCACGTAATAAGTGTG
20-gypsy-left REV	TCGAAGCTTGGATCCGCTAGCGTTGTTGGTTGGCACACCAC
21-gypsy-final FWD	GGTCACGGTCTCGAAGCCGCGAGCTCTGGCCACGTAATAA
22-gypsy-final REV	CGCCCTGGCACCCGCACCGCGGGTTGTTGGTTGGCACACCAC
23-Cas9-reversed FWD	TTGTTCCTTGTGTAGATGCACGTTCATCATGATGGACCAG
24-Cas9-reversed REV	GAGTCAGTGAGCGAGGAAGCGGGCCCGCTTGGATTTCACTGGAACT
Primer for final HEG constructs
25-yelG-hom-left FWD	CTATAGGGCGAATTGGGTACGCGACCTCTGAACTTTGCCT
26-yelG-hom-left REV	GATCGGCTAAATGGTATGGCAGCTGGAAGGTCAGTTCGTT
27-yelG-U6left FWD	AACGAACTGACCTTCCAGCTGCCATACCATTTAGCCGATCA
28-yelG-U6left REV	AGCTCGAATTGGCCCGGTACAGCTCCTGCAGGTTGTTGGT
29-yelG-U6right FWD	CAGTGAAATCCAAGCGGGCCGCCATACCATTTAGCCGATCA
30-yelG-U6right REV	GCTCAGGTAGCTGAAGAACAAGCTCCTGCAGGTTGTTGGT
31-yelG-hom-right FWD	ACCAACAACCTGCAGGAGCTTGTTCTTCAGCTACCTGAGC
32-yelG-hom-right REV	AGTGAGCGAGGAAGCGGGCCGCGTCGATGGAGAACTGGAG
33-dfd-hom-leftFWD	CTATAGGGCGAATTGGGTACGAAGACAACGGGAGCCTTCT
34-dfd-hom-leftREV	CGGCTAAATGGTATGGCAAGTAATATCCATTTGCCGATCCA
35-dfd-U6leftFWD	GGATCGGCAAATGGATATTACTTGCCATACCATTTAGCCG
36-dfd-U6leftREV	AGCTCGAATTGGCCCGGTACGTCTAGATTGAACAACTCTCAG
37-dfd-U6right FWD	CAGTGAAATCCAAGCGGGCCTTTTTTGCTCACCTGTGATTGC
38-dfd-U6right REV	TCAGGTGCCGCCGGTATATAAGGTTGTTGGTTGGCACACC
39-dfd-hom-right FWD	GGTGTGCCAACCAACAACCTTATATACCGGCGGCACCTGA
40-dfd-hom-right REV	AGTGAGCGAGGAAGCGGGCCGATATACTTCTCGTTAGCGGTTT
Primer for split HEG constructs
41-tomato-sv40 FWD	ATTCAATTAGGATCCAAGCTAAGCTTTAAGATACATTGATGAGTTTGGA
42-tomato-sv40 REV	GCCGCGGCTTAATTAACAAAATGGTGAGCAAGGGCGAGGA
43-lightin FWD	TCCTCGCCCTTGCTCACCATTTTGTTAATTAAGCCGCGGC
44-flightin REV	GCTTCGGTGTGTCCGTCAGTAAGTTATGAATTCGCGTTCC
45-attP FWD	GGAACGCGAATTCATAACTTACTGACGGACACACCGAAGCC
46-attP REV	AACGCTAGCGGATCCAAGCTAGTCGCGCTCGCGCGACTGA
Primer to amplify genomic target sites in escapers
47-dfd-left-fwd	AGAGCCTCGGCTATTACGTC
48-dfd-left-rev	CAAGGCGTGGCACTCTTGATTT
49-dfd-right-fwd	TACGTCTTTACCTGTGCAGC
50-dfd-right-rev	AAGATTGGTCATGAGATCGG
51-yG-fwd	ATACAGCTCCTCCACCGACGA
52-yG-rev	TTTGCCATAGGGCTTGGGGCC
53-yG-mid	ACCAGGATACTACGTGCTCC
primer for cleavage event sequencing
54-yG-outside FWD	GAATCTCCGGCAACTTGCAATC
55-yG-outside REV	TGTGTTCTGCCACGGGAGAGTG
56-yG-seq1	TAGCCACTCCAGACAGACAC
57-yG-seq2	TGTCTCGTCCAAACTGCCAG
58-yG-seq3	TTGCGAGCATAAGCTGCAAC
59-yG-seq4	CAGCACAATGATATTCAGAGATTC
