## Supplementary Materials for "Behavior of homing endonuclease gene drives targeting genes required for viability or female fertility with multiplexed guide RNAs"

### Sheet: Sheet1
Table S1: Fly counts of the offspring of HEG heterozygotes crossed to a deficiency line.
Escapers are highlighted in yellow
☿deformed-HEG/+ X ♂Df(dfd)/TM3
cross number	HEG/TM3	+/TM3	+/Df(dfd)	Df(dfd)/HEG	cleavage rate	hdr	sum
F1	5	1	0	0	1	0.666667	6
F2	1	5	0	0	1	-0.666667	6
F3	1	0	0	0	1	1	1
F4	4	3	1	0	0.714286	0	8
F5	1	0	0	0	1	1	1
F6	2	0	0	0	1	1	2
F7	4	3	0	0	1	0.142857	7
F8	1	0	0	0	1	1	1
F9	10	7	0	0	1	0.176471	17
F10	4	0	0	0	1	1	4
F11	2	1	3	0	-1	-0.333333	6
F12	1	1	0	0	1	0	2
F13	11	2	0	0	1	0.692308	13
F14	1	1	0	0	1	0	2
F15	0	0	0	0	NA	NA	0
F16	0	0	0	0	NA	NA	0
F17	5	7	0	0	1	-0.166667	12
F18	1	0	0	0	1	1	1
F19	2	0	0	0	1	1	2
F20	1	0	0	0	1	1	1
F21	1	2	0	0	1	-0.333333	3
F22	3	0	0	0	1	1	3
F23	1	0	0	0	1	1	1
F24	0	0	0	0	NA	NA	0
F25	2	0	0	0	1	1	2
sum	64	33	4	0			101
mean					0.896104	0.508105
SEM					0.0912178	0.123003
STDEV					0.427849	0.576937
♂deformed-HEG/+ X ☿Df(dfd)/TM3
cross number	HEG/TM3	+/TM3	+/Df(dfd)	HEG/Df(dfd)	cleavage rate	hdr	sum
M1	46	30	0	0	1	0.210526	76
M2	48	20	0	0	1	0.411765	68
M3	27	5	0	0	1	0.6875	32
M4	50	12	0	0	1	0.612903	62
M5	18	5	0	0	1	0.565217	23
M6	16	13	0	0	1	0.103448	29
M7	38	23	0	0	1	0.245902	61
M8	42	22	0	0	1	0.3125	64
M9	22	26	0	0	1	-0.0833333	48
M10	35	20	0	0	1	0.272727	55
M11	54	12	2	0	0.939394	0.588235	68
M12	33	26	0	0	1	0.118644	59
M13	34	14	0	0	1	0.416667	48
M14	20	13	0	0	1	0.212121	33
M15	30	17	0	0	1	0.276596	47
M16	30	21	0	0	1	0.176471	51
M17	16	9	1	0	0.92	0.230769	26
M18	21	12	0	0	1	0.272727	33
M19	27	6	0	0	1	0.636364	33
M20	22	24	1	0	0.956522	-0.0638298	47
M21	31	10	0	0	1	0.512195	41
M22	49	15	0	0	1	0.53125	64
M23	35	14	1	0	0.959184	0.4	50
M24	35	28	0	0	1	0.111111	63
M25	30	12	0	0	1	0.428571	42
sum	809	409	5	0			1223
mean					0.991004	0.327482
SEM					0.00439815	0.0423142
STDEV					0.0219907	0.211571
Note: In ♂+/TM3, +/Df(yG) males we could not distinguish between cleaved or non cleaved alleles since only females show the phenotype.
☿yellowG-HEG/+ X ♂Df(yG)/TM3
cross number	♂HEG/TM3 + HEG/Df(yG)	♂+/TM3, +/Df(yG)	♀HEG/Df(yG)	fertile♀HEG/Df(yG)	♀HEG/TM3	fertile♀HEG/TM3	♀+ and clv/Df(yG)	♀+/Df(yG)	♀clv/Df(yG)	♀+/TM3	fertile ♀+/TM3	hdr	cleavage rate	sum
F1	27	31	17	0	14	0	11	0	11	9	4	0.0642202	1	109
F2	38	16	17	0	7	1	4	0	4	9	0	0.362637	1	91
F3	24	15	20	0	20	1	11	0	11	9	0	0.292929	1	99
F4	27	28	14	0	13	10	12	6	6	4	3	0.102041	0.294118	98
F5	21	11	13	0	10	1	10	0	10	8	0	0.205479	1	73
F6	22	11	26	0	18	1	2	0	2	7	0	0.534884	1	86
F7	37	4	26	0	13	0	1	0	1	2	0	0.831325	1	83
F8	27	26	14	0	4	0	14	7	7	9	1	-0.0425532	-0.0769231	94
F9	28	27	17	0	13	9	15	0	15	17	14	-0.00854701	1	117
F10	19	21	14	0	7	0	9	0	9	6	1	0.0526316	1	76
F11	40	20	14	0	13	0	12	0	12	10	0	0.229358	1	109
F12	32	16	13	0	10	0	5	0	5	2	0	0.410256	1	78
F13	22	28	16	0	12	11	13	11	2	11	10	-0.0196078	0.0434783	102
F14	34	16	26	0	9	0	9	0	9	9	0	0.339806	1	103
F15	32	26	16	0	7	0	11	0	11	9	0	0.0891089	1	101
F16	21	15	18	0	10	0	11	0	11	10	2	0.152941	1	85
F17	39	12	20	0	16	0	10	0	10	1	0	0.530612	1	98
F18	45	19	28	0	8	0	5	0	5	9	0	0.421053	1	114
F19	17	19	16	0	10	0	5	0	5	6	0	0.178082	1	73
F20	32	9	16	0	10	2	8	0	8	10	1	0.364706	1	85
F21	36	17	12	0	9	0	10	0	10	6	0	0.266667	1	90
F22	31	16	18	0	18	2	8	0	8	2	1	0.44086	1	93
F23	28	18	16	0	10	4	15	0	15	6	2	0.16129	1	93
F24	19	13	19	0	19	0	10	0	10	9	0	0.280899	1	89
F25	30	16	20	0	14	1	10	0	10	15	2	0.219048	1	105
sum	728	450	446	0	294	43	231	24	207	195	41			2344
mean												0.258405	0.890427
SEM												0.0407559	0.0615469
STDEV												0.203779	0.307734
♂yellowG-HEG/+ X ☿Df(yG)/TM3
cross number	♂HEG/TM3 + HEG/Df(yG)	♂+/TM3, +/Df(yG)	♀HEG/Df(yG)	fertile♀HEG/Df(yG)	♀HEG/TM3	fertile♀HEG/TM3	♀clv/Df(yG)	♀+/Df(yG)		♀+/TM3	fertile ♀+/TM3	hdr	cleavage rate	sum
M1	31	17	9	0	16	16	7	0		8	8	0.272727	1	88
M2	29	27	18	0	28	27	10	0		9	9	0.239669	1	121
M3	29	14	16	0	20	20	15	0		5	5	0.313131	1	99
M4	21	31	11	0	21	21	11	0		11	10	0	1	106
M5	32	25	20	0	14	14	18	0		9	8	0.118644	1	118
M6	62	12	26	0	26	ND	5	0		1	ND	0.727273	1	132
M7	33	31	12	0	11	ND	14	0		15	ND	-0.0344828	1	116
M8	31	24	9	0	9	ND	17	0		18	ND	-0.0925926	1	108
M9	29	21	15	0	12	ND	14	0		7	ND	0.142857	1	98
M10	36	17	14	0	25	ND	10	0		8	ND	0.363636	1	110
M11	44	21	17	0	20	ND	12	0		12	ND	0.285714	1	126
M12	25	17	15	0	7	ND	3	0		8	ND	0.253333	1	75
M13	36	20	15	0	20	ND	15	0		9	ND	0.234783	1	115
M14	32	15	16	0	18	ND	12	0		15	ND	0.222222	1	108
M15	34	36	26	0	12	ND	12	0		10	ND	0.107692	1	130
M16	24	27	7	0	13	ND	12	0		10	ND	-0.0537634	1	93
M17	20	14	10	0	10	ND	8	0		9	ND	0.126761	1	71
M18	43	22	22	0	14	ND	13	0		8	ND	0.295082	1	122
M19	42	26	18	0	11	ND	16	0		22	ND	0.0518519	1	135
M20	32	16	13	0	24	ND	14	0		14	ND	0.221239	1	113
M21	19	11	7	0	8	ND	12	0		8	ND	0.0461538	1	65
M22	42	22	13	0	26	ND	17	0		9	ND	0.255814	1	129
M23	33	34	10	0	15	ND	13	0		11	ND	0	1	116
M24	41	15	14	0	16	ND	8	0		10	ND	0.365385	1	104
M25	40	24	17	0	17	ND	10	0		8	ND	0.275862	1	116
sum	840	539	370	0	413	98	298	0		254	40			2714
mean												0.18956	1
SEM												0.0349693	0
STDEV												0.174847	0
yG-HEG male heterozygotes crossed to a strain expressing a gRNA targeting 5srRNA to verify cas9 integrity
Results plotted in Figure 2D, fertile outcrosses in red
♂ HEG/+ XX ♀ gRNA-5srRNA/gRNA-5srRNA
cross #	♀HEG/gRNA-5srRNA	♀+/gRNA-5srRNA	♂HEG/gRNA-5srRNA	♂+/gRNA-5srRNA	♀HEG/gRNA-5srRNA fertility	HDR	sum
1	15	5	11	2	sterile	0.575758	33
2	16	3	10	9	sterile	0.368421	38
3	17	16	16	13	sterile	0.0645161	62
4	16	21	19	15	sterile	-0.0140845	71
5	15	15	14	16	fertile	-0.0333333	60
6	22	15	22	15	sterile	0.189189	74
7	17	18	23	16	sterile	0.0810811	74
8	20	8	16	4	sterile	0.5	48
9	8	15	12	10	fertile	-0.111111	45
10	17	17	16	21	fertile	-0.0704225	71
11	15	25	22	15	fertile	-0.038961	77
12	10	11	11	4	sterile	0.166667	36
13	18	10	15	9	sterile	0.269231	52
14	10	10	12	7	sterile	0.128205	39
15	18	18	21	17	sterile	0.0540541	74
16	20	1	9	3	sterile	0.757576	33
17	16	12	11	14	fertile	0.0188679	53
18	22	10	28	13	sterile	0.369863	73
19	23	5	12	16	sterile	0.25	56
20	21	7	18	9	sterile	0.418182	55
																								Table 1
																								cross	total progeny	escaper	total HEG/TM3	sterile HEG/TM3	total +/TM3	sterile +/TM3
																								☿deformed-HEG/+ X ♂Df(dfd)/TM3	101	4
																								♂deformed-HEG/+ X ☿Df(dfd)/TM3	1223	5
																								☿yellowG-HEG/+ X ♂Df(yG)/TM3	2344	24	294	43	195	41
																								♂yellowG-HEG/+ X ☿Df(yG)/TM3	2714	0	99	1	42	2
																															Cross	Total progeny	escaper	gRNA 1	gRNA2	gRNA3	gRNA4
																															☿dfd-HEG/+ X ♂Df(dfd)/TM3	101	4	+	+	+	- (3bp) deletion
																															♂dfd-HEG/+ X ☿Df(dfd)/TM3	1223	5	+	+	+	+
																															☿yG-HEG/+ X ♂Df(yG)/TM3	2344	24	+	+	+	6-(PAM), 7+, 11-(bp20)
																															♂yG-HEG/+ X ☿Df(yG)/TM3	2714	0	NA	NA	NA	NA
