## Supplementary Materials for "Behavior of homing endonuclease gene drives targeting genes required for viability or female fertility with multiplexed guide RNAs"

### Sheet: Sheet1
SI Table2: Counts of drive experiments
Dfd-HEG
replicate	generation	HEG	wt	total	%HEG
A	1	78	122	200	39
B	1	84	116	200	42
C	1	80	120	200	40
D	1	62	138	200	31
A	2	45	155	200	22.5
B	2	42	158	200	21
C	2	39	161	200	19.5
D	2	33	167	200	16.5
A	3	23	177	200	11.5
B	3	20	180	200	10
C	3	15	185	200	7.5
D	3	18	182	200	9
A	4	14	186	200	7
B	4	12	188	200	6
C	4	7	193	200	3.5
D	4	8	192	200	4
A	5	10	190	200	5
B	5	6	194	200	3
C	5	7	193	200	3.5
D	5	3	197	200	1.5
A	6	7	193	200	3.5
B	6	4	196	200	2
C	6	4	196	200	2
D	6	4	196	200	2
A	7	7	193	200	3.5
B	7	0	200	200	0
C	7	1	199	200	0.5
D	7	0	200	200	0
A	8	2	198	200	1
B	8	0	200	200	0
C	8	0	200	200	0
D	8	0	200	200	0
A	9	0	200	200	0
B	9	0	200	200	0
C	9	0	200	200	0
D	9	0	200	200	0
yg-HEG
replicate	generation	HEG	wt	total	%HEG
A	1	68	132	200	34
B	1	65	135	200	32.5
C	1	63	137	200	31.5
D	1	71	129	200	35.5
A	2	86	114	200	43
B	2	89	111	200	44.5
C	2	76	124	200	38
D	2	95	105	200	47.5
A	3	56	144	200	28
B	3	69	131	200	34.5
C	3	59	141	200	29.5
D	3	70	130	200	35
A	4	71	129	200	35.5
B	4	65	135	200	32.5
C	4	70	130	200	35
D	4	83	117	200	41.5
A	5	56	144	200	28
B	5	76	124	200	38
C	5	54	146	200	27
D	5	86	114	200	43
A	6	60	140	200	30
B	6	62	138	200	31
C	6	62	138	200	31
D	6	72	128	200	36
A	7	57	143	200	28.5
B	7	43	157	200	21.5
C	7	58	142	200	29
D	7	44	156	200	22
A	8	46	154	200	23
B	8	48	152	200	24
C	8	55	145	200	27.5
D	8	42	158	200	21
A	9	43	157	200	21.5
B	9	48	152	200	24
C	9	38	162	200	19
D	9	43	157	200	21.5
A	10	47	153	200	23.5
B	10	31	169	200	15.5
C	10	15	185	200	7.5
D	10	25	175	200	12.5
A	11	41	159	200	20.5
B	11	27	173	200	13.5
C	11	6	194	200	3
D	11	33	167	200	16.5
A	12	14	186	200	7
B	12	33	167	200	16.5
C	12	0	200	200	0
D	12	28	172	200	14
inactive-Dfd-HEG
replicate	generation	HEG	wt	%HEG	total
A	1	41	159	20.5	200
B	1	51	149	25.5	200
C	1	40	160	20	200
D	1	44	156	22	200
A	2	49	151	24.5	200
B	2	42	158	21	200
C	2	56	144	28	200
D	2	53	147	26.5	200
A	3	48	152	24	200
B	3	52	148	26	200
C	3	43	157	21.5	200
D	3	45	155	22.5	200
A	4	50	150	25	200
B	4	61	139	30.5	200
C	4	56	144	28	200
D	4	60	140	30	200
A	5	50	150	25	200
B	5	58	142	29	200
C	5	51	149	25.5	200
D	5	48	152	24	200
A	6	77	123	38.5	200
B	6	74	126	37	200
C	6	67	133	33.5	200
D	6	63	137	31.5	200
A	7	85	115	42.5	200
B	7	74	126	37	200
C	7	77	123	38.5	200
D	7	64	136	32	200
A	8	76	124	38	200
B	8	54	146	27	200
C	8	72	128	36	200
D	8	48	152	24	200
A	9	60	140	30	200
B	9	56	144	28	200
C	9	73	127	36.5	200
D	9	79	121	39.5	200
A	10	64	136	32	200
B	10	49	151	24.5	200
C	10	51	149	25.5	200
D	10	74	126	37	200
A	11	55	145	27.5	200
B	11	32	168	16	200
C	11	59	141	29.5	200
D	11	60	140	30	200
A	12	44	156	22	200
B	12	51	149	25.5	200
C	12	39	161	19.5	200
D	12	71	129	35.5	200
inactive-yg-HEG
replicate	generation	HEG	wt	%HEG	total
A	1	57	143	28.5	200
B	1	63	137	31.5	200
C	1	52	148	26	200
D	1	62	138	31	200
A	2	63	137	31.5	200
B	2	61	139	30.5	200
C	2	55	145	27.5	200
D	2	57	143	28.5	200
A	3	62	138	31	200
B	3	68	132	34	200
C	3	73	127	36.5	200
D	3	63	137	31.5	200
A	4	66	134	33	200
B	4	53	147	26.5	200
C	4	57	143	28.5	200
D	4	62	138	31	200
A	5	62	138	31	200
B	5	53	157	25.2381	210
C	5	68	132	34	200
D	5	65	135	32.5	200
A	6	74	126	37	200
B	6	79	121	39.5	200
C	6	83	117	41.5	200
D	6	79	121	39.5	200
A	7	56	144	28	200
B	7	82	118	41	200
C	7	77	123	38.5	200
D	7	68	132	34	200
A	8	69	131	34.5	200
B	8	84	116	42	200
C	8	73	127	36.5	200
D	8	54	146	27	200
A	9	48	152	24	200
B	9	69	131	34.5	200
C	9	84	116	42	200
D	9	55	145	27.5	200
A	10	54	146	27	200
B	10	53	147	26.5	200
C	10	79	121	39.5	200
D	10	52	148	26	200
A	11	51	149	25.5	200
B	11	66	134	33	200
C	11	65	135	32.5	200
D	11	46	154	23	200
A	12	46	154	23	200
B	12	54	146	27	200
C	12	58	142	29	200
D	12	44	156	22	200
